# Morphological Profiling Dataset of EU-OPENSCREEN Bioactive Compounds Over Multiple Imaging Sites and Cell Lines

**DOI:** 10.1101/2024.08.27.609964

**Authors:** Christopher Wolff, Martin Neuenschwander, Carsten Jörn Beese, Divya Sitani, Maria C. Ramos, Alzbeta Srovnalova, María José Varela, Pavel Polishchuk, Katholiki E. Skopelitou, Ctibor Škuta, Bahne Stechmann, José Brea, Mads Hartvig Clausen, Petr Dzubak, Rosario Fernández-Godino, Olga Genilloud, Marian Hajduch, María Isabel Loza, Martin Lehmann, Jens Peter von Kries, Han Sun, Christopher Schmied

## Abstract

Morphological profiling with the Cell Painting assay has emerged as a promising method in drug discovery research. The assay captures morphological changes across various cellular compartments enabling the rapid identification of the effect of compounds. We present a comprehensive morphological profiling dataset using the carefully curated and well-annotated EU-OPENSCREEN Bioactive Compound Set.

Our profiling dataset was generated across multiple imaging sites with high-throughput confocal microscopes using the Hep G2 as well as the U2 OS cell line. We employed an extensive assay optimization process to achieve high data quality across the different imaging sites. An analysis of the four replicates validates the robustness of the generated data. We compare morphological features of the different cell lines and map the profiles to activity, toxicity, and basic compound targets to further describe the dataset as well as to demonstrate the potential of this dataset to be used for mechanism of action exploration.
