## Supplementary material for "Morphological Profiling Dataset of EU-OPENSCREEN Bioactive Compounds Over Multiple Imaging Sites and Cell Lines": Suppl_Table_1.xlsx

### Sheet: Sheet1
index	GTOPDB [LEVEL 1]
Enzyme	1506
Membrane receptor	297
Ion channel	244
Unclassified protein	126
Epigenetic regulator	111
Transporter	109
Transcription factor	96
Other cytosolic protein	41
Secreted protein	31
Auxiliary transport protein	15
Other nuclear protein	12
Structural protein	11
Adhesion	7
Surface antigen	4
Other membrane protein	2
