## Supplementary material for "Morphological Profiling Dataset of EU-OPENSCREEN Bioactive Compounds Over Multiple Imaging Sites and Cell Lines": Suppl_Table_2.xlsx

### Sheet: Sheet1
index	Reactome [LEVEL 1]
Signal Transduction	344
Metabolism	311
Disease	214
Immune System	132
Gene expression (Transcription)	128
Neuronal System	114
Developmental Biology	91
Transport of small molecules	80
Cell Cycle	75
Metabolism of proteins	66
Cellular responses to stimuli	48
Hemostasis	41
DNA Repair	31
Vesicle-mediated transport	30
Extracellular matrix organization	25
Sensory Perception	17
Metabolism of RNA	15
Muscle contraction	14
Chromatin organization	14
Programmed Cell Death	13
Digestion and absorption	8
Organelle biogenesis and maintenance	6
Reproduction	5
Autophagy	4
Cell-Cell communication	2
Protein localization	1
Drug ADME	1
Circadian Clock	1
